# Population structure and aquatic environment shape kin discrimination in toad tadpoles

**DOI:** 10.1101/2025.08.07.669028

**Authors:** Kazuko Hase

## Abstract

Kin discrimination may vary with population genetic structure and environmental context. Many animals use olfactory cues in kin recognition, and learned recognition cues may be associated with major histocompatibility complex (MHC) genes. Genetic variation differs among lineages and local populations, and admixture may increase genetic variation within a population. Here, I compared kin discrimination in tadpoles from two local populations of the Japanese eastern common toad (*Bufo formosus*): a homogeneous population belonging to the eastern lineage and an admixed population containing both eastern and western lineages. Genetic analyses revealed higher MHC polymorphism in parental toads from the admixed population. Tadpoles were reared under four conditions combining social experience (group or solitary rearing) and water type (tap or pond water), and tested using binary-choice assays. Kin discrimination was detected only in group-reared tadpoles from the admixed population maintained in tap water, whereas no kin discrimination was detected in the homogeneous population under any tested condition. In a separate test of familiarity-based association, tap-water-reared tadpoles from the admixed population preferred familiar siblings when unfamiliar siblings had been reared in pond water. These findings highlight the importance of considering both population genetic structure and rearing context when investigating social recognition.
