## Supplementary material for "Population structure and aquatic environment shape kin discrimination in toad tadpoles": Raw data of association tests_ESM2

### Sheet: Inter-sibling test
Information for raw data of the inter-sibling test. Social treatment and water type are rearing conditions: reared by one (solitary) or twelve (group) per container; reared in pond water or tap water. Parents of HomPop: F1.1, Female 1.1; M1.1, Male 1.1; F1.2, Female 1.2; M1.2, Male 1.2. Parents of HetPop: F2.1, Female 2.1; M2.1, Male 2.1; F2.2, Female 2.2; M2.2, Male 2.2.
Population	Social treatment	Water	Subject		Sibling stimulus		Non-sibling stimulus		Time of sibling side minus non-sibling sides (s)
			ID	parernts	ID	time	ID	time
HomPop	Group	Tap	Wg11b7	F1.1×M1.1	Wg11a4	800	Wg22a1	4000	-3200
			Wg11b8	F1.1×M1.1	Wg11a5	2670	Wg22a2	2130	540
			Wg11b9	F1.1×M1.1	Wg11a6	2563	Wg22a3	2237	326
			Wg11a4	F1.1×M1.1	Wg11b1	2399	Wg22a1	2401	-2
			Wg11a5	F1.1×M1.1	Wg11b2	2524	Wg22a2	2276	248
			Wg11a6	F1.1×M1.1	Wg11b3	2437	Wg22a3	2363	74
			Wg22a4	F1.2×M1.2	Wg22b1	2398	Wg11a7	2402	-4
			Wg22a5	F1.2×M1.2	Wg22b2	3276	Wg11a8	1524	1752
			Wg22a6	F1.2×M1.2	Wg22b3	1642	Wg11a9	3158	-1516
			Wg22b4	F1.2×M1.2	Wg22a1	3304	Wg11b1	1496	1808
			Wg22b5	F1.2×M1.2	Wg22a2	1972	Wg11b2	2828	-856
			Wg22b6	F1.2×M1.2	Wg22a3	2236	Wg11b3	2564	-328
			Wg12a1	F1.1×M1.2	Wg12b1	1882	Wg21a1	2918	-1036
			Wg12a2	F1.1×M1.2	Wg12b2	2673	Wg21a2	2127	546
			Wg12a3	F1.1×M1.2	Wg12b3	1729	Wg21a3	3071	-1342
			Wg21a4	F1.2×M1.1	Wg21b1	2645	Wg12a1	2155	490
			Wg21a5	F1.2×M1.1	Wg21b2	3023	Wg12a2	1777	1246
			Wg21a6	F1.2×M1.1	Wg21b3	2430	Wg12a3	2370	60
			Wg12a7	F1.1×M1.2	Ws12.4	1497	Ws21.2	3303	-1806
			Wg21a7	F1.2×M1.1	Ws21.1	3057	Ws12.2	1743	1314
		Pond	Pg11b4	F1.1×M1.1	Pg11a1	2620	Pg22b1	2180	440
			Pg11b5	F1.1×M1.1	Pg11a2	2299	Pg22b2	2501	-202
			Pg11b6	F1.1×M1.1	Pg11a3	2677	Pg22b3	2123	554
			Pg11a4	F1.1×M1.1	Pg11b1	2400	Pg22a4	2400	0
			Pg11a5	F1.1×M1.1	Pg11b2	2422	Pg22a5	2378	44
			Pg11a6	F1.1×M1.1	Pg11b3	2346	Pg22a6	2454	-108
			Pg22a1	F1.2×M1.2	Pg22b1	2876	Pg11a1	1924	952
			Pg22a2	F1.2×M1.2	Pg22b2	2265	Pg11a2	2535	-270
			Pg22a3	F1.2×M1.2	Pg22b3	2163	Pg11a3	2637	-474
			Pg22b4	F1.2×M1.2	Pg22a4	2339	Pg11b1	2461	-122
			Pg22b5	F1.2×M1.2	Pg22a5	1956	Pg11b2	2636	-680
			Pg22b6	F1.2×M1.2	Pg22a6	2439	Pg11b3	2361	78
			Pg12a1	F1.1×M1.2	Pg12b1	2102	Pg21a1	2698	-596
			Pg12a2	F1.1×M1.2	Pg12b2	1854	Pg21a2	2946	-1092
			Pg12a3	F1.1×M1.2	Pg12b3	2501	Pg21a3	2299	202
			Pg21a4	F1.2×M1.1	Pg21b1	1787	Pg12a1	3013	-1226
			Pg21a5	F1.2×M1.1	Pg21b2	2536	Pg12a2	2264	272
			Pg21a6	F1.2×M1.1	Pg21b3	1685	Pg12a3	3115	-1430
			Pg21a7	F1.2×M1.1	Ps21.5	1956	Ps12.6	2490	-534
	Solitary	Tap	Ws11.1	F1.1×M1.1	Wg11b1	3000	Wg22a1	1800	1200
			Ws11.2	F1.1×M1.1	Wg11b2	2251	Wg22a2	2549	-298
			Ws11.3	F1.1×M1.1	Wg11b3	2732	Wg22a3	2068	664
			Ws22.1	F1.2×M1.2	Wg22a1	2453	Wg11b1	2347	106
			Ws22.2	F1.2×M1.2	Wg22a2	2197	Wg11b2	2603	-406
			Ws22.3	F1.2×M1.2	Wg22a3	2164	Wg11b3	2636	-472
			Ws11.4	F1.1×M1.1	Wg11b7	1912	Wg22a1	2888	-976
			Ws11.5	F1.1×M1.1	Wg11b8	2307	Wg22a2	2493	-186
			Ws11.6	F1.1×M1.1	Wg11b9	2257	Wg22a3	2543	-286
			Ws21.1	F1.2×M1.1	Wg21b2	2187	Wg12a1	2613	-426
			Ws21.2	F1.2×M1.1	Wg21b3	2705	Wg12a4	2095	610
			Ws21.3	F1.2×M1.1	Wg21b6	2684	Wg12a5	2116	568
			Ws12.4	F1.1×M1.2	Wg12a1	2688	Wg21b2	2112	576
			Ws12.5	F1.1×M1.2	Wg12a4	3097	Wg21b3	1703	1394
			Ws12.6	F1.1×M1.2	Wg12a5	2206	Wg21b6	2594	-388
			Ws22.8	F1.2×M1.2	Ws22.2	1959	Ws11.4	2841	-882
		Pond	Ps11.1	F1.1×M1.1	Pg11a1	1939	Pg22b1	2861	-922
			Ps11.2	F1.1×M1.1	Pg11a2	1538	Pg22b2	3262	-1724
			Ps11.3	F1.1×M1.1	Ps11a3	2149	Pg22b3	2651	-502
			Ps22.1	F1.2×M1.2	Pg22b1	2754	Pg11a1	2046	708
			Ps22.2	F1.2×M1.2	Pg22b2	2433	Pg11a2	2367	66
			Ps22.3	F1.2×M1.2	Pg22b3	2816	Ps11a3	1984	832
			Ps21.1	F1.2×M1.1	Pg12a4	2032	Pg12a4	2768	-736
			Ps21.2	F1.2×M1.1	Pg12a5	1454	Pg12a5	3346	-1892
			Ps21.3	F1.2×M1.1	Pg12a6	2192	Pg12a6	2608	-416
			Ps12.4	F1.1×M1.2	Pg12a4	1997	Pg12a4	2803	-806
			Ps12.5	F1.1×M1.2	Pg12a5	2279	Pg12a5	2521	-242
			Ps12.6	F1.1×M1.2	Pg12a6	2295	Pg12a6	2505	-210
			Ps22.7	F1.2×M1.2	Ps22.3	1907	Ps11.6	2893	-986
			Ps11.7	F1.1×M1.1	Pg11b7	2647	Ps22.4	2153	494
			Ps11.8	F1.1×M1.1	Pg11b8	2615	Ps22.5	2185	430
			Ps.22.8	F1.2×M1.2	Ps22.3	2500	Ps11.1	2300	200
HetHop	Group	Tap	Wg2-2a1	F2.2×M2.2	Wg2-2b1	3417	Wg1-1e1	1383	2034
			Wg2-2a2	F2.2×M2.2	Wg2-2b2	4333	Wg1-1e2	467	3866
			Wg2-2a3	F2.2×M2.2	Wg2-2b3	2723	Wg1-1e3	2077	646
			Wg2-2a4	F2.2×M2.2	Wg2-2b4	2352	Wg1-1e4	2448	-96
			Wg2-2a5	F2.2×M2.2	Wg2-2b5	3588	Wg1-1e5	1212	2376
			Wg2-2a6	F2.2×M2.2	Wg2-2b6	1766	Wg1-1e6	3034	-1268
			Wg1-1h1	F2.1×M2.1	Wg1-1e1	2859	Wg2-2b1	1941	918
			Wg1-1h2	F2.1×M2.1	Wg1-1e2	2364	Wg2-2b2	2436	-72
			Wg1-1h3	F2.1×M2.1	Wg1-1e3	2853	Wg2-2b3	1947	906
			Wg1-1h4	F2.1×M2.1	Wg1-1e4	2777	Wg2-2b4	2023	754
			Wg1-1h5	F2.1×M2.1	Wg1-1e5	2356	Wg2-2b5	2444	-88
			Wg1-1h6	F2.1×M2.1	Wg1-1e6	2335	Wg2-2b6	2465	-130
			Wg2-2a20	F2.2×M2.2	Wg2-2b2	2557	Wg1-1e2	2243	314
			Wg2-2a21	F2.2×M2.2	Wg2-2b3	2096	Wg1-1e3	2704	-608
			Wg2-2a7	F2.2×M2.2	Wg2-2b4	2734	Wg1-1e4	2066	668
			Wg2-2a8	F2.2×M2.2	Wg2-2b5	2637	Wg1-1e5	2163	474
			Wg2-2a9	F2.2×M2.2	Wg2-2b6	2960	Wg1-1e6	1840	1120
		Pond	Pg2-2a1	F2.1×M2.1	Pg2-2t7	2866	Pg1-1b1	1934	932
			Pg2-2a2	F2.1×M2.1	Pg2-2t8	3094	Pg1-1b2	1706	1388
			Pg2-2a3	F2.1×M2.1	Pg2-2t9	2455	Pg1-1b3	2345	110
			Pg2-2a4	F2.1×M2.1	Pg2-2t10	3415	Pg1-1b4	1385	2030
			Pg2-2a5	F2.1×M2.1	Pg2-2t11	3633	Pg1-1b5	1167	2466
			Pg2-2a6	F2.1×M2.1	Pg2-2t12	1288	Pg1-1b6	3512	-2224
			Pg1-1b7	F2.2×M2.2	Pg1-1t7	3420	Pg2-2t7	1380	2040
			Pg1-1b8	F2.2×M2.2	Pg1-1t8	2151	Pg2-2t8	2649	-498
			Pg1-1b9	F2.2×M2.2	Pg1-1t9	3002	Pg2-2t9	1798	1204
			Pg1-1b10	F2.2×M2.2	Pg1-1t10	1735	Pg2-2t10	3065	-1330
			Pg1-1b11	F2.2×M2.2	Pg1-1t11	946	Pg2-2t11	3854	-2908
	Solitary	Tap	Ws1-1t1	F2.1×M2.1	Wg1-1t7	1145	Wg2-2d1	3655	-2510
			Ws1-1t2	F2.1×M2.1	Wg1-1t8	1752	Wg2-2d2	3048	-1296
			Ws1-1t3	F2.1×M2.1	Wg1-1t9	2336	Wg2-2d3	2464	-128
			Ws1-1t4	F2.1×M2.1	Wg1-1t10	2596	Wg2-2d4	2204	392
			Ws1-1t5	F2.1×M2.1	Wg1-1t11	1993	Wg2-2d5	2807	-814
			Ws2-2t2	F2.2×M2.2	Wg2-2d1	2666	Wg1-1t7	2134	532
			Ws2-2t3	F2.2×M2.2	Wg2-2d2	2596	Wg1-1t8	2204	392
			Ws2-2t4	F2.2×M2.2	Wg2-2d3	2695	Wg1-1t9	2105	590
			Ws2-2t5	F2.2×M2.2	Wg2-2d4	2264	Wg1-1t10	2536	-272
			Ws2-2t6	F2.2×M2.2	Wg2-2d5	2414	Wg1-1t11	2386	28
			Ws2-2t7	F2.2×M2.2	Wg2-2d6	3640	Wg1-1t12	1160	2480
		Pond	Ps1-1t1	F2.1×M2.1	Pg1-1b1	3490	Pg2-2t7	1310	2180
			Ps1-1t2	F2.1×M2.1	Pg1-1b2	2235	Pg2-2t8	2565	-330
			Ps1-1t3	F2.1×M2.1	Pg1-1b3	2109	Pg2-2t9	2691	-582
			Ps1-1t4	F2.1×M2.1	Pg1-1b4	2435	Pg2-2t10	2365	70
			Ps1-1t5	F2.1×M2.1	Pg1-1b5	2082	Pg2-2t11	2718	-636
			Ps1-1t6	F2.1×M2.1	Pg1-1b6	2127	Pg2-2t12	2673	-546
			Ps2-2t1	F2.2×M2.2	Pg2-2t7	1976	Pg1-1b1	2824	-848
			Ps2-2t2	F2.2×M2.2	Pg2-2t8	2762	Pg1-1b2	2038	724
			Ps2-2t3	F2.2×M2.2	Pg2-2t9	1995	Pg1-1b3	2805	-810
			Ps2-2t6	F2.2×M2.2	Pg2-2t12	2775	Pg1-1b6	2025	750

### Sheet: Intra-siibling test
Information for raw data of the intra-sibling test. Water environment, the rearing water type of familiar and unfamiliar stimuli was the same (tap and tap) or the different (tap and water). Subject's water, the water type of the subjects. Parents of HomPop: F1.1, Female 1.1; M1.1, Male 1.1; F1.2, Female 1.2; M1.2, Male 1.2. Parents of HetPop: F2.1, Female 2.1; M2.1, Male 2.1; F2.2, Female 2.2; M2…
Population	Water environment	Subject			Familiar stimulus		Unfamiliar stimulus		Time of sibling side minus non-sibling sides (s)
		water	ID	parernts	ID	time (s)	ID	time (s)
HomPop	Same	Tap	Wg11a1	F1.1×M1.1	Wg11a4	2034	Wg11b4	2766	-732
			Wg11a2	F1.1×M1.1	Wg11a5	2388	Wg11b5	2412	-24
			Wg11a3	F1.1×M1.1	Wg11a6	2988	Wg11b6	1812	1176
			Wg11b1	F1.1×M1.1	Wg11b4	2443	Wg11a4	2357	86
			Wg11b2	F1.1×M1.1	Wg11b5	2724	Wg11a5	2076	648
			Wg11b3	F1.1×M1.1	Wg11b6	2218	Wg11a6	2582	-364
			Wg22a4	F1.2×M1.2	Wg22a1	1690	Wg22b1	3110	-1420
			Wg22a5	F1.2×M1.2	Wg22a2	2193	Wg22b2	2607	-414
			Wg22a6	F1.2×M1.2	Wg22a3	2282	Wg22b3	2518	-236
			Wg22b4	F1.2×M1.2	Wg22b1	2522	Wg22a1	2278	244
			Wg22b5	F1.2×M1.2	Wg22b2	2086	Wg22a2	2714	-628
			Wg22b6	F1.2×M1.2	Wg22b3	2346	Wg22a3	2454	-108
			Wg12a1	F1.1×M1.2	Wg12a4	2410	Wg12b1	2390	20
			Wg12a2	F1.1×M1.2	Wg12a5	2742	Wg12b2	2058	684
			Wg12a3	F1.1×M1.2	Wg12a6	2562	Wg12b3	2238	324
			Wg21a4	F1.2×M1.1	Wg21a1	2152	Wg21b1	2648	-496
			Wg21a5	F1.2×M1.1	Wg21a2	2586	Wg21b2	2214	372
			Wg21a6	F1.2×M1.1	Wg21a3	2067	Wg21b3	2733	-666
		Pond	Pg11a4	F1.1×M1.1	Pg11a7	2118	Pg11b1	2682	-564
			Pg11a5	F1.1×M1.1	Pg11a8	1896	Pg11b2	2904	-1008
			Pg11b4	F1.1×M1.1	Pg11b1	1896	Pg11a7	2904	-1008
			Pg11b5	F1.1×M1.1	Pg11b2	2266	Pg11a8	2534	-268
			Pg11a6	F1.1×M1.1	Pg11a9	3126	Pg11b3	1674	1452
			Pg22a1	F1.2×M1.2	Pg22a4	2737	Pg22b1	2063	674
			Pg22a2	F1.2×M1.2	Pg22a5	2639	Pg22b2	2161	478
			Pg22a3	F1.2×M1.2	Pg22a6	2054	Pg22b3	2746	-692
			Pg22b4	F1.2×M1.2	Pg22b1	1290	Pg22a4	3510	-2220
			Pg22b5	F1.2×M1.2	Pg22b2	2365	Pg22a5	2435	-70
			Pg22b6	F1.2×M1.2	Pg22b3	2189	Pg22a6	2611	-422
			Pg12a4	F1.1×M1.2	Pg12a1	2169	Pg12b1	2631	-462
			Pg12a5	F1.1×M1.2	Pg12a2	2616	Pg12b2	2184	432
			Pg12a6	F1.1×M1.2	Pg12a3	2506	Pg12b3	2294	212
			Pg21a4	F1.2×M1.1	Pg21a1	2876	Pg21b1	1924	952
			Pg21a5	F1.2×M1.1	Pg21a2	1421	Pg21b2	3379	-1958
			Pg21a6	F1.2×M1.1	Pg21a3	2122	Pg21b3	2678	-556
			Pg12b7	F1.1×M1.2	Pg12b8	1851	Pg12a3	2949	-1098
	Different	Tap	Wg11b1	F1.1×M1.1	Wg11b7	2741	Pg11a1	2059	682
			Wg11b2	F1.1×M1.1	Wg11b8	2623	Pg11a2	2177	446
			Wg11b3	F1.1×M1.1	Wg11b9	2955	Pg11a3	1798	1157
			Wg11a1	F1.1×M1.1	Wg11a7	2568	Pg11a1	2232	336
			Wg11a2	F1.1×M1.1	Wg11a8	2410	Pg11a2	2390	20
			Wg11a3	F1.1×M1.1	Wg11a9	2700	Pg11a3	2100	600
			Wg22a4	F1.2×M1.2	Wg22a1	2423	Pg22b1	2377	46
			Wg22a5	F1.2×M1.2	Wg22a2	2069	Pg22b2	2731	-662
			Wg22b4	F1.2×M1.2	Wg22b1	2290	Pg22a4	2510	-220
			Wg22b5	F1.2×M1.2	Wg22b2	1962	Pg22a5	2838	-876
			Wg22b6	F1.2×M1.2	Wg22b3	2915	Pg22a6	1885	1030
			Wg12b4	F1.1×M1.2	Wg12b1	1677	Pg12a4	3123	-1446
			Wg12b5	F1.1×M1.2	Wg12b2	2747	Pg12a5	2053	694
			Wg12b6	F1.1×M1.2	Wg12b3	2586	Pg12a6	2214	372
			Wg21b4	F1.2×M1.1	Wg21b1	1811	Pg21a1	2989	-1178
			Wg21b2	F1.2×M1.1	Wg21b2	2324	Pg21a2	2476	-152
			Wg21b3	F1.2×M1.1	Wg21b3	2580	Pg21a3	2220	360
		Pond	Pg11a4	F1.1×M1.1	Pg11a1	2105	Wg11a7	2695	-590
			Pg11a5	F1.1×M1.1	Pg11a2	2650	Wg11a8	2150	500
			Pg11a6	F1.1×M1.1	Pg11a3	2700	Wg11a9	2100	600
			Pg11a7	F1.1×M1.1	Pg11a1	2187	Wg11a7	2613	-426
			Pg11a8	F1.1×M1.1	Pg11a2	2452	Wg11a8	2348	104
			Pg11a9	F1.1×M1.1	Pg11a3	2702	Wg11a9	2098	604
			Pg22a1	F1.2×M1.2	Pg22a4	2911	Wg22b1	1889	1022
			Pg22a2	F1.2×M1.2	Pg22a5	2090	Wg22b2	2710	-620
			Pg22a3	F1.2×M1.2	Pg22a6	2658	Wg22b3	2142	516
			Pg22b4	F1.2×M1.2	Pg22b1	2009	Wg22a1	2791	-782
			Pg22b5	F1.2×M1.2	Pg22b2	2876	Wg22a2	1924	952
			Pg22b6	F1.2×M1.2	Pg22b3	2379	Wg22a3	2421	-42
			Pg12b4	F1.1×M1.2	Pg12b1	2412	Wg12a1	2388	24
			Pg12b5	F1.1×M1.2	Pg12b2	2479	Wg12a2	2321	158
			Pg12b6	F1.1×M1.2	Pg12b3	2388	Wg12a3	2412	-24
			Pg21b4	F1.2×M1.1	Pg21b1	2285	Wg21a1	2515	-230
			Pg21b5	F1.2×M1.1	Pg21b2	2177	Wg21a2	2623	-446
			Pg21b6	F1.2×M1.1	Pg21b3	2651	Wg21a3	2149	502
HetPop	Same	Tap	Wg1-1a2	F2.1×M2.1	Wg1-1a8	2604	Wg1-1b2	2196	408
			Wg1-1a3	F2.1×M2.1	Wg1-1a9	2788	Wg1-1b3	2012	776
			Wg1-1a4	F2.1×M2.1	Wg1-1a11	2681	Wg1-1b5	2119	562
			Wg1-1a5	F2.1×M2.1	Wg1-1a12	2716	Wg1-1b6	2084	632
			Wg1-1c1	F2.1×M2.1	Wg1-1c7	3097	Wg1-1a7	1703	1394
			Wg1-1c2	F2.1×M2.1	Wg1-1c8	2331	Wg1-1a8	2469	-138
			Wg1-1c3	F2.1×M2.1	Wg1-1c9	2405	Wg1-1a9	2395	10
			Wg1-1c4	F2.1×M2.1	Wg1-1c10	3006	Wg1-1a10	1794	1212
			Wg1-1c5	F2.1×M2.1	Wg1-1c11	3087	Wg1-1a11	1713	1374
			Wg1-1c6	F2.1×M2.1	Wg1-1c12	2120	Wg1-1a12	2680	-560
			Wg1-1c13	F2.1×M2.1	Wg1-1c7	1851	Wg1-1a7	2949	-1098
			Wg1-1c14	F2.1×M2.1	Wg1-1c8	2844	Wg1-1a8	1956	888
			Wg1-1c15	F2.1×M2.1	Wg1-1c9	2138	Wg1-1a9	2662	-524
			Wg1-1c16	F2.1×M2.1	Wg1-1c10	2023	Wg1-1a10	2777	-754
			Wg1-1c17	F2.1×M2.1	Wg1-1c11	2096	Wg1-1a11	2704	-608
			Wg1-1c18	F2.1×M2.1	Wg1-1c12	2200	Wg1-1a12	2600	-400
			Wg2-2a10	F2.2×M2.2	Wg2-2a13	2818	Wg2-2b1	1982	836
			Wg2-2a11	F2.2×M2.2	Wg2-2a14	2246	Wg2-2b2	2554	-308
			Wg2-2a12	F2.2×M2.2	Wg2-2a15	2676	Wg2-2b3	2124	552
			Wg2-2c1	F2.2×M2.2	Wg2-2c4	2578	Wg2-2b4	2222	356
			Wg2-2c2	F2.2×M2.2	Wg2-2c5	1689	Wg2-2b5	3111	-1422
			Wg2-2c3	F2.2×M2.2	Wg2-2c6	2477	Wg2-2b6	2323	154
		Pond	Pg1-1g1	F2.1×M2.1	Pg1-1g7	2416	Pg1-1e1	2384	32
			Pg1-1g2	F2.1×M2.1	Pg1-1g8	2495	Pg1-1e2	2305	190
			Pg1-1g3	F2.1×M2.1	Pg1-1g9	2380	Pg1-1e3	2420	-40
			Pg1-1g4	F2.1×M2.1	Pg1-1g11	987	Pg1-1f2	3398	-2411
			Pg1-1g5	F2.1×M2.1	Pg1-1g12	2400	Pg1-1f3	2400	0
			Pg1-1g6	F2.1×M2.1	Pg1-1g7	2412	Pg1-1e1	2388	24
			Pg1-1g13	F2.1×M2.1	Pg1-1g8	2174	Pg1-1e2	2626	-452
			Pg1-1e4	F2.1×M2.1	Pg1-1e3	2232	Pg1-1g9	2568	-336
			Pg1-1f4	F2.1×M2.1	Pg1-1f1	4354	Pg1-1g10	446	3908
			Pg1-1f5	F2.1×M2.1	Pg1-1f2	3073	Pg1-1g11	1727	1346
			Pg1-1f6	F2.1×M2.1	Pg1-1f3	2680	Pg1-1g12	2120	560
			Pg2-2b2	F2.2×M2.2	Pg2-2b1	1811	Pg1-1t12	2989	-1178
	Different	Tap	Wg1-1c19	F2.1×M2.1	Wg1-1c7	2774	Pg1-1c1	2026	748
			Wg1-1c20	F2.1×M2.1	Wg1-1c8	3066	Pg1-1c2	1734	1332
			Wg1-1e7	F2.1×M2.1	Wg1-1e4	2657	Pg1-1f1	2143	514
			Wg1-1e8	F2.1×M2.1	Wg1-1e5	2335	Pg1-1f2	2465	-130
			Wg1-1e9	F2.1×M2.1	Wg1-1e6	2854	Pg1-1f3	1946	908
			Wg2-2c7	F2.2×M2.2	Wg2-2c1	2385	Pg2-2t1	2415	-30
			Wg2-2c9	F2.2×M2.2	Wg2-2c3	2215	Pg2-2t3	2585	-370
			Wg2-2c10	F2.2×M2.2	Wg2-2c13	3554	Pg2-2t10	1246	2308
			Wg2-2c11	F2.2×M2.2	Wg2-2c14	2405	Pg2-2t11	2395	10
			Wg2-2c12	F2.2×M2.2	Wg2-2c15	2592	Pg2-2t12	2208	384
			Wg2-2c19	F2.2×M2.2	Wg2-2c13	2076	Pg2-2t10	2724	-648
			Wg2-2c20	F2.2×M2.2	Wg2-2c14	3260	Pg2-2t11	1540	1720
			Wg2-2c21	F2.2×M2.2	Wg2-2c15	2643	Pg2-2t12	2157	486
		Pond	Pg1-1e5	F2.1×M2.1	Pg1-1e1	1951	Wg1-1e1	2849	-898
			Pg1-1e6	F2.1×M2.1	Pg1-1e2	2128	Wg1-1e2	2672	-544
			Pg1-1e7	F2.1×M2.1	Pg1-1e3	1883	Wg1-1e3	2917	-1034
			Pg1-1a1	F2.1×M2.1	Pg1-1a4	3697	Wg1-1c7	1103	2594
			Pg1-1a2	F2.1×M2.1	Pg1-1a5	2945	Wg1-1c8	1855	1090
			Pg1-1a3	F2.1×M2.1	Pg1-1a6	2325	Wg1-1c9	2475	-150
			Pg2-2b1	F2.2×M2.2	Pg2-2t7	1989	Wg2-2d1	2811	-822
			Pg2-2b3	F2.2×M2.2	Pg2-2t8	2917	Wg2-2d2	1883	1034
			Pg2-2b4	F2.2×M2.2	Pg2-2t9	2634	Wg2-2d3	2166	468
